# Viruses Diversity and Interactions with Hosts in Deep-Sea Hydrothermal Vents

**DOI:** 10.1101/2022.08.13.503714

**Authors:** Ruolin Cheng, Xiaofeng Li, Lijing Jiang, Linfeng Gong, Claire Geslin, Zongze Shao

## Abstract

**Background:** Deep-sea harbor enormous viruses, yet their diversity and interactions with hosts in hydrothermal ecosystem are largely unknown. Here, we analyzed the viral composition, distribution, host preference and metabolic potential in different inhabits of global hydrothermal vents.

**Results:** From 34 samples of eight vent sites, a total of 4,662 viral populations were recovered from the metagenome assemblies, encompassing diverse phylogenetic groups and defining many novel lineages. Apart for the abundant unclassified viruses, tailed phages are most predominant across the global hydrothermal vents, while single-stranded DNA viruses including *Microviridae* and small eukaryotic viruses also constitute a significant part of the viromes. These viral populations were grouped into 1,138 genus-level clusters by protein-sharing network analysis. More than half were exclusively of hydrothermal origin, reflecting the remarkable novelty of hydrothermal viruses. Among the typical niches, vent plumes own the largest number of viral clusters compared to diffuse flows and sediments. Moreover, merely 11% of the viral populations can be linked to specific hosts, which are the key microbial taxa of hydrothermal habitats, such as Gammaproteobacteria and Campylobacteraeota. Intriguingly, vent viromes shared some metabolic features in common that they encode auxiliary genes extensively involved in metabolisms of carbohydrate, amino acid, cofactors and vitamins. Specifically in plume viruses, various auxiliary genes related with the methane, nitrogen and sulfur metabolisms were observed, indicating their contribution to host’s energy conservation. Moreover, the prevalence of sulfur relay pathway genes notified the significant role of vent virus in stabilizing tRNA structure, which promotes host’s adaptation to the steep environmental gradients.

**Conclusions:** The deep-sea hydrothermal systems reserve an untapped viral diversity with novelty. They may affect both vent prokaryotic and eukaryotic communities, and modulate host metabolisms related to vent adaptability. More explorations are needed to depict global vent virus diversity and their role in the unique ecosystem.
