## Supplementary Table 1 for "Viruses Diversity and Interactions with Hosts in Deep-Sea Hydrothermal Vents"

### Sheet: Sheet1
geographic_location	Run	Assay Type	AvgSpotLen	Bases	BioProject	BioSample	Bytes	Center Name	collection_date	Experiment	Instrument	LibraryLayout	LibrarySelection	Sample type	Sample Name	SRA Study	depth	lat_lon
Pacific Ocean: Axial seamount	ERR2021503	WGS	298	7824411616	PRJEB19456	SAMEA101254168	2916416823	MARINE BIOLOGICAL LABORATORY	2015-08-26	ERX2080779	NextSeq 500	PAIRED	RANDOM	diffuse fluid	FS917_Marker33_DNA	ERP021493	1518	N 45.9332, W 129.982
Pacific Ocean: Axial seamount	ERR2021505	WGS	298	5975662329	PRJEB19456	SAMEA101255668	2248817932	MARINE BIOLOGICAL LABORATORY	2015-08-24	ERX2080781	NextSeq 500	PAIRED	RANDOM	diffuse fluid	FS914_Anemone_DNA	ERP021493	1541	N 45.9332, W 130.014
Pacific Ocean: Axial seamount	ERR2021507	WGS	298	8703346138	PRJEB19456	SAMEA101257168	3286258549	MARINE BIOLOGICAL LABORATORY	2015-08-26	ERX2080783	NextSeq 500	PAIRED	RANDOM	diffuse fluid	FS915_Marker113_DNA	ERP021493	1518	N 45.9332, W 129.982
Indian Ocean: Southwest Indian Ridge	SRR3136142	WGS	202	4494698364	PRJNA309222	SAMN04447815	3433023609	ZHEJIANG UNIVERSITY	2014-02-16	SRX1552774	Illumina HiSeq 2000	PAIRED	PCR	sediment	SWIR-S021-M	SRP069043	2219	37.88 S 49.65999999999997 E
Indian Ocean: Southwest Indian Ridge	SRR3136143	WGS	202	5600814206	PRJNA309222	SAMN04447817	4229692852	ZHEJIANG UNIVERSITY	2014-03-24	SRX1552776	Illumina HiSeq 2000	PAIRED	PCR	sediment	SWIR-S024-M	SRP069043	2400	37.55 S 51.00999999999999 E
Indian Ocean: Southwest Indian Ridge	SRR3136141	WGS	202	6752304500	PRJNA309222	SAMN04447724	5226832444	ZHEJIANG UNIVERSITY	2013-12-20	SRX1552773	Illumina HiSeq 2000	PAIRED	PCR	sediment	SWIR-S004-M	SRP069043	2958	27.85 S 63.940000000000055 E
Atlantic Ocean: Menez Gwen	ERR1078300	WGS	499	11829528152	PRJEB11362	SAMEA3597876	6760316302	MAX PLANCK INSTITUTE FOR MARINE MICROBIOLOGY	2010-09-19/2010-10-04	ERX1158314	Illumina MiSeq	PAIRED	RANDOM	diffuse fluid	MG_WdCr-f2	ERP012740	828	37°50.675’N 31°31.152’W
Atlantic Ocean: Menez Gwen	ERR1078302	WGS	500	9632944369	PRJEB11362	SAMEA3597868	5652581203	MAX PLANCK INSTITUTE FOR MARINE MICROBIOLOGY	2010-09-19/2010-10-04	ERX1158316	Illumina MiSeq	PAIRED	RANDOM	diffuse fluid	MG_Wd-40UP	ERP012740	828	37°50.675’N 31°31.152’W
Atlantic Ocean: Menez Gwen	ERR1078301	WGS	501	7346449134	PRJEB11362	SAMEA3597869	4446199456	MAX PLANCK INSTITUTE FOR MARINE MICROBIOLOGY	2010-09-19/2010-10-04	ERX1158315	Illumina MiSeq	PAIRED	RANDOM	diffuse fluid	MG_Wd-10L	ERP012740	828	37°50.675’N 31°31.152’W
Pacific Ocean: Kilo Moana hydrothermal field	SRR1217367	WGS	202	17627573026	PRJNA234377	SAMN02727528	11533583059	UNIVERSITY OF MICHIGAN	2009-06-15	SRX511174	Illumina HiSeq 2000	PAIRED	MDA	plume	Kilo Moana Hydrothermal plume 60m	SRP040975	2605	S 20 3.229502 W 176 8.015363
Pacific Ocean: Abe hydrothermal field	SRR1217460	WGS	202	17000883984	PRJNA234377	SAMN02727531	11157625242	UNIVERSITY OF MICHIGAN	2009-05-25	SRX511269	Illumina HiSeq 2000	PAIRED	MDA	plume	Abe hydrothermal plume 200m	SRP040975	1960	S 20 45.672883 W 176 11.434418
Pacific Ocean: Mariner hydrothermal field	SRR1217452	WGS	202	18698660048	PRJNA234377	SAMN02727529	12335518177	UNIVERSITY OF MICHIGAN	2009-06-20	SRX511256	Illumina HiSeq 2000	PAIRED	MDA	plume	Mariner hydrothermal plume 25m	SRP040975	1890	S 22 10.818293 W 176 36.086423
Pacific Ocean: Kilo Moana hydrothermal field	SRR1217459	WGS	202	15884927914	PRJNA234377	SAMN02727530	10453772526	UNIVERSITY OF MICHIGAN	2009-05-22	SRX511268	Illumina HiSeq 2000	PAIRED	MDA	plume	Kilo Moana hydrothermal plume 200m	SRP040975	2440	S 20 3.234200 W 176 8.008000
Pacific Ocean: Tahi Moana hydrothermal field	SRR1217461	WGS	202	18329700988	PRJNA234377	SAMN02727532	11948380295	UNIVERSITY OF MICHIGAN	2009-06-29	SRX511271	Illumina HiSeq 2000	PAIRED	MDA	water	Tahi Moana Above plume background	SRP040975	800	S 20 40.927843 W 176 11.001806
Pacific Ocean: Tui Malila hydrothermal field	SRR1217462	WGS	202	18893832650	PRJNA234377	SAMN02727533	12212519358	UNIVERSITY OF MICHIGAN	1/7/2009	SRX511273	Illumina HiSeq 2000	PAIRED	MDA	plume	Tui Malila hydrothermal plume 10m	SRP040975	1919	S 21 59.401181 W 176 34.124651
Pacific Ocean: Abe hydrothermal field	SRR1217463	WGS	202	17118317088	PRJNA234377	SAMN02727534	11070824798	UNIVERSITY OF MICHIGAN	4/7/2009	SRX511275	Illumina HiSeq 2000	PAIRED	MDA	water	Abe Near Bottom Background	SRP040975	2155	S 22 45.677706 W 176 11.369574
Pacific Ocean: Tahi Moana hydrothermal field	SRR1217465	WGS	202	18794886990	PRJNA234377	SAMN02727535	12547363637	UNIVERSITY OF MICHIGAN	5/7/2009	SRX511277	Illumina HiSeq 2000	PAIRED	MDA	plume	Tahi Moana hydrothermal plume 1m	SRP040975	2229	S 20 40.894100 W 176 10.940463
Pacific Ocean: Kilo Moana hydrothermal field	SRR1217564	WGS	202	11993891602	PRJNA234377	SAMN02727536	7842495933	UNIVERSITY OF MICHIGAN	2009-05-22	SRX511303	Illumina HiSeq 2000	PAIRED	MDA	plume	Kilo Moana hydrothermal plume 1m	SRP040975	2639	S 20 3.234200 W 176 8.008000
Pacific Ocean: Kilo Moana hydrothermal field	SRR1217566	WGS	202	19085431468	PRJNA234377	SAMN02727538	12701552289	UNIVERSITY OF MICHIGAN	2009-06-13	SRX511305	Illumina HiSeq 2000	PAIRED	MDA	plume	Kilo Moana neutrally buoyant plume	SRP040975	2315	S 20 3.246489 W 176 8.011308
Pacific Ocean: Abe hydrothermal field	SRR1217565	WGS	202	18290569144	PRJNA234377	SAMN02727537	12079233292	UNIVERSITY OF MICHIGAN	2009-05-25	SRX511304	Illumina HiSeq 2000	PAIRED	MDA	plume	Abe hydrothermal plume 1m	SRP040975	2159	S 20 45.672883 W 176 11.434418
Pacific Ocean: Mariner hydrothermal field	SRR1217567	WGS	202	15621980272	PRJNA234377	SAMN02727539	10212338527	UNIVERSITY OF MICHIGAN	2009-06-19	SRX511306	Illumina HiSeq 2000	PAIRED	MDA	water	Mariner below plume CTD background	SRP040975	1785	S 20 10.8035165 W 176 36.074496
Pacific Ocean: Guaymas Basin	SRR3577362	WGS	202	34667423820	PRJNA314399	SAMN04566230	25252988224	UNIVERSITY OF MICHIGAN	2004-07-11	SRX1795236	Illumina HiSeq 2000	PAIRED	RANDOM	plume	Guaymas Basin Hydrothermal plume metagenome	SRP075597	1993	27.025 N 111.400 W
Atlantic Ocean: Mid Cayman Rise	SRR2046222	WGS	202	29473759602	PRJNA283159	SAMN03609668	21061995285	UNIVERSITY OF MICHIGAN	missing	SRX1044544	Illumina HiSeq 2500	PAIRED	RANDOM	water	SUPR60	SRP058064	2327	N 18°43.001 W 81°46.999
Atlantic Ocean: Mid Cayman Rise	SRR2046236	WGS	202	32190149754	PRJNA283159	SAMN03609666	22825925921	UNIVERSITY OF MICHIGAN	2012-01-18	SRX1044555	Illumina HiSeq 2500	PAIRED	RANDOM	plume	SUPR47	SRP058064	2238	N 18°22.58 W 81°47.884
Atlantic Ocean: Mid Cayman Rise	SRR2046238	WGS	202	37851760304	PRJNA283159	SAMN03609664	26825110941	UNIVERSITY OF MICHIGAN	2012-01-21	SRX1044557	Illumina HiSeq 2500	PAIRED	RANDOM	plume	CTD08-04	SRP058064	4869	N 18°32.7901 W 81°43.094
Pacific Ocean: Southern Mariana Trough	DRR093002	WGS	602	1590886738	PRJDB5792	SAMD00080625	864033167	JAMSTEC	2010-06-16	DRX086505	Illumina MiSeq	PAIRED	RANDOM	sediment	160705-skato-S08_S1	DRP003947	3024	12.93 N 143.62 E
Pacific Ocean: Southern Mariana Trough	DRR093003	WGS	602	2101677116	PRJDB5792	SAMD00080626	1131628861	JAMSTEC	2010-06-16	DRX086506	Illumina MiSeq	PAIRED	RANDOM	sediment	160705-skato-S09_S2	DRP003947	3024	12.93 N 143.62 E
Pacific Ocean: Southern Mariana Trough	DRR093004	WGS	602	9517164286	PRJDB5792	SAMD00080627	4766369265	JAMSTEC	2010-06-16	DRX086507	Illumina MiSeq	PAIRED	RANDOM	sediment	161219skato-S08_S1	DRP003947	3024	12.93 N 143.62 E
Pacific Ocean: Southern Mariana Trough	DRR093005	WGS	602	13398556276	PRJDB5792	SAMD00080628	7429141177	JAMSTEC	2010-06-16	DRX086508	Illumina MiSeq	PAIRED	RANDOM	sediment	161222skato-S09_S1	DRP003947	3024	12.93 N 143.62 E
